# Transposon- and genome dynamics in the fungal genus *Neurospora*: insights from nearly gapless genome assemblies

**DOI:** 10.1101/2020.09.27.311811

**Authors:** Diem Nguyen, Valentina Peona, Per Unneberg, Alexander Suh, Patric Jern, Hanna Johannesson

**Author notes:** Corresponding author: Hanna Johannesson, Department of Organismal Biology, Evolutionary Biology Centre, Uppsala University, SE-75236 Uppsala, Sweden. Email addresses: DN VP PU AS PJ HJ.

## Abstract

**Background:** A large portion of nuclear DNA is composed of transposable element (TE) sequences, whose transposition is controlled by diverse host defense strategies in order to maintain genomic integrity. One such strategy is the fungal-specific Repeat-Induced Point (RIP) mutation that hyper-mutates repetitive DNA sequences. While RIP is found across Fungi, it has been shown to vary in efficiency. To date, detailed information on the TE landscapes and associated RIP patterns exist only in a few species belonging to highly divergent lineages.

**Result:** We investigated 18 nearly gapless genome assemblies of ten *Neurospora* species, which diverged from a common ancestor about 7 MYA, to determine genome-wide TE distribution and their associated RIP patterns. We showed that the TE contents between 8.7-18.9% covary with genome sizes that range between 37.8-43.9 Mb. Degraded copies of Long Terminal Repeat (LTR) retrotransposons were abundant among the identified TEs, and these are distributed across the genome at varying frequencies. In all investigated genomes, TE sequences had signs of numerous C-to-T substitutions, suggesting that RIP occurred in all species. RIP signatures in all genomes correlated with TE-dense regions.

**Conclusions:** Essentially gapless genome assemblies allowed us to identify TEs in *Neurospora* genomes, and reveal that TEs contribute to genome size variation in this group. Our study suggests that TEs and RIP are highly correlated in *Neurospora*, and hence, the pattern of interaction is conserved over the investigated evolutionary timescale. We show that RIP signatures can be used to facilitate the identification of TE-rich region in the genome.
