## Supplementary material for "Transposon- and genome dynamics in the fungal genus *Neurospora*: insights from nearly gapless genome assemblies": Table S1

### Sheet: Table_S1
	Table S1. Strain and assembly statistics for 18 Neurospora strains and data availibility.
ordering	Strain/FGSCa	Speciesb	Mating type	Number of unitigs	Number of placed unitigsc	Assembly size (bp)	N50 contig length (bp)	Mean sequencing coverage	GC content (%)	BUSCO (%)d	Genome first referenced in respective publications	Data repositorye
	PacBio
1	965a/10752	N. tetrasperma L9	a	24	7	38575072	5668045	50.1	49.53	99.31	Sun et al (2017)	PRJNA398702
	CJ73/9045	N. tetrasperma L7	A	27	7	39009030	5642919	61.2	49.58	99.31	Sun et al (2017)	PRJNA398702
	CJ74/9046	N. tetrasperma L7	a	16	7	38902778	5642993	55.22	49.54	99.66	Sun et al (2017)	PRJNA398702
2	CJ85/2503	N. tetrasperma L8	A	29	8	38526578	5531777	64.6	49.89	99.31	Sun et al (2017)	PRJNA398702
3	CJ86/2504	N. tetrasperma L8	a	37	8	38582854	5531742	69.13	49.91	99.31	Sun et al (2017)	PRJNA398702
6	8817f	N. hispaniola	A	26	7	41481169	6020640	127.05	47.75	99.31	This study	PRJNA622402
7	W1426g	N. sitophila	A	20	8	37879917	4685423	93.47	49.9	99.31	Svedberg et al (2020)	PRJNA649678
8	5940	N. sitophila	A	8	7	37949446	5431983	94.19	49.71	99.31	Hosseini et al (2020)	PRJNA505300
9	5941	N. sitophila	a	25	7	38368316	5449980	97.5	49.63	99.31	Hosseini et al (2020)	PRJNA505300
10	W1434g	N. sitophila	A	14	7	39058735	5522155	80.17	49.33	99.31	Sun et al (2017)	PRJNA398702
11	8767	N. intermedia	A	35	24	37915042	2232336	147.51	49.97	98.97	This study	PRJNA622402
12	8761	N. intermedia	A	27	10	41248059	5337510	143.34	48.37	99.31	Svedberg et al (2018)	PRJNA486257
13	8807	N. intermedia	a	14	7	41318598	5974681	69.28	48.05	99.31	Sun et al (2017), Svedberg et al (2018)	PRJNA398702
14	10397	N. metzenbergii	a	27	8	43917869	5660310	86.94	47.75	98.97	This study	PRJNA622402
15	8579	N. discreta	A	22	7	37801234	5156816	111.68	49.41	99.31	This study	PRJNA622402
	Reference
	2508	N. tetrasperma L6	A	82	na	39240259	5681182		49.39	99	Ellison et al (2011)
	2509	N. tetrasperma L6	a	308	na	39220604	5677391		49.65	99.31	Ellison et al (2011)
	2489	N. crassa	A	20	7	41037538	6000761		48.25	99.66h	Galagan et al (2003)
	a. Strain numbers correspond to the strain ID in the Fungal Genetics Stock Center (FGSC). W1426 and W1436
	b. The four different lineages of N. tetrasperma (L6, L9, L7, L8) are herein referred to as different species, according to Corcoran, et al. (2014, 2016) and Menkis, et al. (2009).
	c. Number of contigs mapping to the seven chromosomes of the N. crassa OR74A reference genome
	d. BUSCO (v2/v3) was determined using gVolante with reference gene set Fungi (290 total number of core genes queries against).
	e. The completed genome assemblies (not previously published; HGAP3_CRT assembler) are available at https://doi.org/10.6084/m9.figshare.c.4310996 (Nguyen, et al., 2020). Raw PacBio reads have been deposited in the Sequence Read Archive as BioProject PRJNA622402.
	f. Following the sequencing of strain 8817 (N. hispaniola), the sum of contig lengths is 42,505,676 bp. However, we detected that there was about 1 Mbp of bacterial sequence contamination that resulted in 149 contigs. We removed 122 contigs that were of bacterial origin and 1 contig that was the PacBio rolling circle control, leaving 26 contigs that remain in the final assembly.
	g. ID numbers from D Jacobson's personal collection (Jacobson et al., 2006).
	h. BUSCO for the reference genome for N. crassa (GSE71024_or74a_12; genome length: 41,037,538 bp in 20 contigs) is 99.7%. N50 is 6,000,761 bp
	References
	Corcoran P., et al. Introgression maintains the genetic integrity of the mating-type determining chromosome of the fungus Neurospora tetrasperma. Genome Research 26: 486-498 (2016).
	Corcoran P., et al. A global multilocus analysis of the model fungus Neurospora reveals a single recent origin of a novel genetic system. Mol Phylogenet Evol 78: 136-147 (2014).
	Ellison C. E., et al. Massive changes in genome architecture accompany the transition to self-fertility in the filamentous fungus Neurospora tetrasperma. Genetics 189(1):55-69 (2011).
	Galagan J. E., et al. The genome sequence of the filamentous fungus Neurospora crassa. Nature 422(6934):859-68 (2003).
	Jacobson, D. J., et al. New findings of Neurospora in Europe and comparisons of diversity in temperate climates on continental scales. Mycologia 98, 550–559 (2006).
	Menkis A., et al. Phylogenetic and biological species diversity within the Neurospora tetrasperma complex. J Evol Biol 22: 1923-1936 (2009).
	Nguyen D., et al. Datasets deposited for Nguyen et al (2020) 'Transposons and genome dynamics in the fungal genus Neurospora: insights from nearly gapless genome assemblies'. Figshare https://doi.org/10.6084/m9.figshare.c.4310996.
	Nishimura O., et al. gVolante for standardizing completeness assessment of genome and transcriptome assemblies. Bioinformatics 33(22):3635-3637 (2017).
	Sun, Y., et al. Large-scale suppression of recombination predates genomic rearrangements in Neurospora tetrasperma. Nature Communications 8(1): 1140 (2017).
	Svedberg, J., et al. Convergent evolution of complex genomic rearrangements in two fungal meiotic drive elements. Nature Communications 9(1): 4242 (2018).
	Svedberg, J., et al. An introgressed gene causes meiotic drive in Neurospora sitophila. bioRxiv (2020).
