## Supplementary material for "Transposon- and genome dynamics in the fungal genus *Neurospora*: insights from nearly gapless genome assemblies": Table S2

### Sheet: Table_S2
	Table S2. Genomic transposable element content for 18 Neurospora strains.
	Species name	Genome identifier	Genome length (bp)	Interspersed Repeats length (bp)	Interspersed Repeats (%)	Percent of genome							Length of sequences
Phylo_order2						LTR	LINE	SINE	DNA	Unclassified	Simple Repeats	Low Complexity	LTR	LINE	SINE	DNA	Unclassified	Simple Repeats	Low Complexity
1	N. tetrasperma L6	2508	39240259	3516218	8.96	5.17	1.04	0.06	0.41	2.28	1.63	0.26	2027686	407065	23797	162443	895227	638720	101802
2	N.tetrasperma L6	2509	39220604	3196702	8.15	4.56	1.01	0.07	0.37	2.15	1.56	0.25	1786706	395781	25628	144879	843708	612684	98039
3	N. tetrasperma L9	10752pb	38575072	3476437	9.01	5.27	1.05	0.07	0.37	2.26	1.64	0.27	2032992	403992	25144	142676	871633	630744	102591
4	N. tetrasperma L7	9045pb	39009030	3393923	8.7	5.18	0.86	0.07	0.39	2.2	1.63	0.26	2021269	336633	25599	150593	859829	635864	102278
5	N. tetrasperma L7	9046pb	38902778	3452713	8.88	5.03	1.18	0.07	0.37	2.23	1.64	0.26	1958563	458549	25707	143025	866869	637179	102614
6	N. tetrasperma L8	2503pb	38526578	2938288	7.63	3.82	1.06	0.07	0.33	2.35	1.66	0.27	1471521	408086	25287	127498	905896	638931	103115
7	N. tetrasperma L8	2504pb	38582854	2924517	7.58	3.74	1.18	0.07	0.41	2.19	1.66	0.26	1442393	454632	25388	157693	844411	639906	100371
12	N. hispaniola	8817pb	41481169	5618515	13.54	8.68	1.5	0.06	0.75	2.56	1.77	0.26	3601704	621440	25539	309841	1059991	733141	108558
8	N. sitophila	5940pb	37949446	3578890	9.43	4.96	1.87	0.07	0.69	1.84	1.76	0.26	1884175	709294	25109	260884	699428	667099	97090
9	N. sitophila	5941pb	38368316	3578710	9.33	4.82	1.91	0.07	0.71	1.82	1.76	0.25	1850457	733884	25053	271302	698014	675999	97529
10	N. sitophila	W1426pb	37879917	3452152	9.11	4.34	2.04	0.07	0.51	2.16	1.72	0.25	1643845	772772	25033	192900	817602	650821	96186
11	N. sitophila	W1434pb	39058735	4254038	10.89	6.1	1.91	0.06	0.76	2.07	1.73	0.25	2381859	744544	25343	295466	806826	676423	99088
13	N. crassa	GSE71024	41037538	5342783	13.02	7.11	1.83	0.06	1.1	2.91	1.85	0.28	2918994	750422	25746	452809	1194812	758159	114473
14	N. intermedia	8767pb	37915042	3173439	8.37	4.87	1.11	0.07	0.24	2.08	1.77	0.27	1847606	421962	25546	90571	787754	669584	100533
15	N. intermedia	8807pb	41318598	5154185	12.47	7.11	1.85	0.06	0.79	2.66	1.83	0.28	2938362	765932	25424	325566	1098901	754422	113662
16	N. intermedia	8761pb	41248059	5101337	12.37	7.73	1.4	0.06	0.65	2.53	1.75	0.28	3186734	577175	25559	266317	1045552	722814	113612
17	N. metzenbergii	10397pb	43917869	7656512	17.43	8.77	2.74	0.06	1.17	4.69	1.61	0.25	3853784	1204052	25872	514795	2058009	705118	111472
18	N. discreta	8579pb	37801234	3954853	10.46	6.55	0.94	0.07	0.46	2.45	1.6	0.25	2476627	355849	24975	172761	924641	603076	93349
