## Supplementary material for "Transposon- and genome dynamics in the fungal genus *Neurospora*: insights from nearly gapless genome assemblies": Table S3

### Sheet: Table_S3
Table S3. Counts of Neurospora pairwise lineage-specific transposable elements. The table is read as: genome of Species 1 has X lineage-specific insertions with respect to the genome of Species 2.
Genome		Species 2
		N.tet_L6_2508	N.tet_L6_2509	N.tet_L9_10752	N.tet_L7_9045	N.tet_L7_9046	N.tet_L8_2503	N.tet_L8_2504	N.his_8817	N.sit_5940	N.sit_5941	N.sit_W1426	N.sit_W1434	N.cra_2489	N.int_8767	N.int_8807	N.int_8761	N.met_10397	N.dis_8579
Species 1	N.tet_L6_2508	NA	5	2	4	4	3	4	1	2	4	2	3	2	1	1	2	1	3
	N.tet_L6_2509	8	NA	6	8	7	9	6	1	2	3	0	1	1	0	0	3	2	0
	N.tet_L9_10752	4	5	NA	3	1	5	3	5	1	2	1	3	3	1	2	0	3	0
	N.tet_L7_9045	4	3	7	NA	10	7	6	3	2	1	1	0	1	3	4	0	5	0
	N.tet_L7_9046	2	2	4	9	NA	7	3	1	3	2	3	2	1	3	2	3	4	1
	N.tet_L8_2503	4	5	2	5	4	NA	9	4	1	1	0	1	1	2	1	1	3	0
	N.tet_L8_2504	5	5	2	4	3	9	NA	3	2	2	0	1	0	0	0	0	1	1
	N.his_8817	1	3	3	3	6	2	2	NA	1	2	3	2	4	4	6	3	3	1
	N.sit_5940	2	1	2	2	2	0	2	2	NA	13	8	11	0	0	1	1	2	0
	N.sit_5941	0	0	0	1	1	2	2	0	17	NA	12	15	0	1	0	1	2	0
	N.sit_W1426	3	3	4	2	3	4	2	5	17	16	NA	23	2	5	4	4	1	1
	N.sit_W1434	1	4	5	7	6	1	2	2	14	17	13	NA	3	7	4	5	3	1
	N.cra_2489	8	5	7	5	4	2	3	6	4	1	4	4	NA	12	10	9	6	3
	N.int_8767	1	2	3	2	1	1	1	2	0	1	2	1	3	NA	3	2	0	0
	N.int_8807	5	3	3	4	4	4	6	2	4	4	4	6	7	5	NA	2	5	1
	N.int_8761	10	5	8	5	7	13	11	5	5	5	6	3	8	3	10	NA	3	0
	N.met_10397	14	3	6	11	9	4	3	5	9	9	3	1	6	8	5	9	NA	5
	N.dis_8579	0	0	1	0	0	1	1	1	1	1	1	1	2	1	1	1	2	NA
