## Supplementary material for "Transposon- and genome dynamics in the fungal genus *Neurospora*: insights from nearly gapless genome assemblies": Table S5

### Sheet: Table_S5
Table S5. Summary of the pairwise lineage-specific insertions found by TE subfamily in Neurospora. The length (bp) of the insertions per subfamily are reported together with the minimum, mean and maximum length ("Stat" column). The putative number of full-length LTR elements are indicated in the "LTR" column.
Repeat	Length	Stat	LTR
ncra_Gypsy_01	7899,7900,341,341,340,313,313,340,347,340,339,339,340,339,342,342,342,342,342,343,342,343,342,3370,342,339,339	313,1011,7900	2
ncra_Gypsy_03	300,300,300,300,300,300	300,300,300	0
ncra_Gypsy_08	338,1552,1552,1552,1557,1557,1557	338,1380,1557	0
ncra_Gypsy_10	513	513,513,513	0
ncra_LTR_04	330,8533,8552,8552	330,6491,8552	3
ncra_LTR_05	7988,7988,7988,7988,7988,7926,7926,7956,7956,7956,7956,7905	7905,7960,7988	12
ncra_LTR_06	8482,8482,8482,8482,8482,8482	8482,8482,8482	6
ncra_LTR_101	1337,1337,1337,1337,1338,450,450,1252,1252,718,718,718	450,1020,1338	0
ncra_LTR_102	8835	8835,8835,8835	1
ncra_LTR_103	8462.85	8462,8462,8462	2
ncra_LTR_104	724,712,762,725,724,647,574,647,712,724,647,647,574,762,574,762,574,722,762,795,795,795,761,684,768,768	574,705,795	0
ncra_LTR_105	6141,6141,6141,6141	6141,6141,6141	4
ncra_LTR_109	8267,8267,8267,8267	8267,8267,8267	4
ncra_LTR_11	6031,6031,1471,1471,1471,1471,1471,1471	1471,2611,6031	2
ncra_LTR_110	8373	8373,8373,8373	1
ncra_LTR_112	8604	8604,8604,8604	1
ncra_LTR_115	6077,6061,6102,6081,6017,5989,5989,6025,6025,5988,5988	5988,6031,6102	11
ncra_LTR_116	8726,8847,8847,8848,8848,8841,8841	8726,8828,8848	7
ncra_LTR_118	342.358	342,350,358	0
ncra_LTR_12	6624,6624,6624,6624	6624,6624,6624	4
ncra_LTR_120	8293	8293,8293,8293	1
ncra_LTR_122	7921	7921,7921,7921	1
ncra_LTR_14	6090.61	6090,6090,6090	2
ncra_LTR_30	8685,8701,8701,8685,8732,8732	8685,8706,8732	6
ncra_LTR_32	7402.74	7402,7402,7402	2
ncra_LTR_35	11351	11351,11351,11351	1
ncra_LTR_36	8307,8307,8314	8307,8309,8314	3
ncra_LTR_37	6074,6074,6074,6074,6074	6074,6074,6074	5
ncra_LTR_38	6992,6992,7106,7106	6992,7049,7106	4
ncra_LTR_39	7174,7174,7174,7174,7169,7169,7169,7165	7165,7171,7174	8
ncra_LTR_41	7172,7172,7172,5196	5196,6678,7172	4
ncra_LTR_48	7712,7712,1148	1148,5524,7712	2
ncra_LTR_49	7781,7781,7781,7772,7774,7774,7774,7772,7774,7772,7773,7772,7773,7772,7774,7774,7773,487,487,7839,7839,7839,7794,7800,7794,7794,7781,7771,7772,7794,7772,7771,7772,7794,7764	487,7366,7839	33
ncra_LTR_53	854,880,876,876,872,872,876,901,876,850,907,874,874,906,907,885,9473,857,9473	850,1783,9473	2
ncra_LTR_56	11194,11194,11194	11194,11194,11194	3
ncra_LTR_58	7492,7492,7492,7492,7492,7492,7492,7492,7445,7445,7504	7445,7484,7504	11
ncra_LTR_59	8644,8644,8644,8644,8644,8644	8644,8644,8644	6
ncra_LTR_62	11296	11296,11296,11296	1
ncra_LTR_63	309,309,7477,7485,7485,7490,7490	309,5435,7490	5
ncra_LTR_64	301,301,8753,8753,301,301,320,320,8736	301,3120,8753	3
ncra_LTR_68	8729	8729,8729,8729	1
ncra_LTR_69	7555,7519,7546,7533,7555,7555,7555,7542,7555,7566,7547,7566,7547,7565,7520,7546,7565,7528,7565,7517,7555,7546,7565,7517,7533,7555,7547,7565,7547,7565,7496,7496,7496,7496,7513,7513,7496,7510,7520,7487,7509,7509,7509,7509,7522	7487,7533,7566	45
ncra_LTR_71	7473,7473,7473,7418,7464,7418,7473,7418,7521	7418,7459,7521	9
ncra_LTR_73	11442,11442,11442	11442,11442,11442	3
ncra_LTR_74	8739	8739,8739,8739	1
ncra_LTR_75	7057,7145,7145,7145,7145,7145,7106,7106,7145,7145,7145,7097,7097,7150,7098,7159,7098,7159,7099,7098,7117,7183,7159,7098,7098,7099,7117	7057,7124,7183	27
ncra_LTR_76	8251,8307,8307,8291,8291,8262,8341	8251,8292,8341	7
ncra_LTR_83	7852,7827,7827,7827,7827,7827	7827,7831,7852	6
ncra_LTR_84	8249,8249,8268,8257	8249,8255,8268	4
ncra_LTR_85	7110,7109,7109,7109,7112,7111,7111	7109,7110,7112	7
ncra_LTR_86	439	439,439,439	0
ncra_LTR_94	7034.7	7034,7034,7034	2
ncra_LTR_97	6638	6638,6638,6638	1
ncra_Tad1_01	6930,6919,2214,6929,2030,6931,2214,6918,6925,6922,6931,6918,6899,6918,1882,6925,6931,6931,2214,6918,650,6936,6919,6931,2214,6918,6931,2000,6919,6931,6918,6931,6930,6930,6930,1882,2000,1706,6941,6961,6943,3896,6954,3896,6961,6948,3896,6948,3896,6948,6955,6954,6954,3896,6954,3896,3896,6954,3896,6961,6948,3896,6948,3896,6948,6954,6954,3896,6954,3896,6805,6805,3135,6954,6954,3135,6954,3899,5877,6939,…	384,4852,6964	0
ncra_Tad1_06	2081,1252,1798,2081,1904,1942,1904,869,424,337,337,424,424,337,2122,2331,2122,2122,417,1947,2036,2036,2231,980,980,417,1276,385,2116,1946,385,1277,1277	337,1349,2331	0
ndisc_LTR_53	5932,5932,5932,5932,5932,5932,5932,5932,5932	5932,5932,5932	9
ndisc_LTR_54	7448,7448,7463,7441,7441,7441	7441,7447,7463	6
ndisc_LTR_60	7161,7161,7161,7161	7161,7161,7161	4
ndisc_LTR_62	449.449	449,449,449	0
ntet_Gypsy_01	393,393,393,393,393,393	393,393,393	0
ntet_Gypsy_09	999.999	999,999,999	0
ntet_LTR_01	336,336,336,336	336,336,336	0
ntet_LTR_05	7289,7431,7219,7219,7219,7219	7219,7266,7431	6
ntet_LTR_06	7036,7036,7083,7083	7036,7059,7083	4
ntet_LTR_07	7428,7428,7428,7520	7428,7451,7520	4
ntet_LTR_11	7012,6919,7012,6919,7012,6919,7012,6919,7012,7012,7012,7012,7012,6211	6211,6928,7012	14
ntet_LTR_14	8189,8189,8189,8187,8187,8187	8187,8188,8189	6
ntet_LTR_15	471,471,471,471,471,471	471,471,471	0
ntet_LTR_18	7126,7126,7127,7126,7126,7126,7126,7126,7025,7025,7081,7081,7081,7081,7081,7135,7081,7135,7081,7190,7203,7190,7203,7190,7203,7203,7190,7127,7127,7127,7127,7127,7127,7127,7127	7025,7128,7203	35
ntet_LTR_19	2176,2176,2176	2176,2176,2176	0
ntet_LTR_25	469	469,469,469	0
ntet_LTR_27	2044,336,1828,1828,336,336,1828,1828,2001,2001,2001,336,336,336,1974,2026,325,2026	325,1318,2044	0
ntet_LTR_28	1466,1466,6085,6085	1466,3775,6085	2
ntet_LTR_35	7450,7450,7450,7450,7452,7441,7450,7452,7502	7441,7455,7502	9
ntet_LTR_37	8610,8610,8615,8608,8608,8608,8608,8608,8608,8608,8608,8610,8610,8610,8610	8608,8609,8615	15
ntet_LTR_39	8616,534,534,534,534,534,464,464,464	464,1408,8616	1
ntet_LTR_40	7154,7118,7166,7166,7166,7118,7166,7119,7121,7170,7167,7170,7119,7144,7144	7118,7147,7170	15
ntet_LTR_45	596,558,558,606,558,558,606,464,540,540,540,540,460,460,460,460,590,560,560,441	441,532,606	0
ntet_Tad1_01	1603,2020,1158,1158,1598,1598,1269,1598,1598,1598,1598,1269,1598,1269,1598,1157,1157,1276,772,772,1598,1598,1598,683,1157,683,1157,683,683,2041,1503,1503,1503,1503,1503,1266,2157,1266,1503,617,2157,617,617	617,1331,2157	0
ntet_Tad1_02	6901,6901,722,616,616,616,617,617,617,611,611,611,610,610,610	610,1459,6901	0
Tad1-1	1441,617,617,932,673,673,617,617,624,624,624,682,374,845,477,845,477,477,845,554,1255,1124,1124,1124,1124,1124,1124,352,1393,352,1127,1127,1845,1127,352,352,1021,1125,1125,1125	352,851,1845	0
Tad3-2	1268,487,487,1380,1380,1380,1380,1380,1380,989,989,989,989,1106,2543,2543,2543,989,989,2547,2547,2547	487,1492,2547	0
